# Tensor decomposition-Based Unsupervised Feature Extraction Applied to Single-Cell Gene Expression Analysis

**DOI:** 10.1101/684225

**Authors:** Y-h. Taguchi, Turki Turki

## Abstract

Although single cell RNA sequencing (scRNA-seq) technology is newly invented and promising one, because of lack of enough information that labels individual cells, it is hard to interpret the obtained gene expression of each cell. Because of this insufficient information available, unsupervised clustering, e.g., t-Distributed Stochastic Neighbor Embedding and Uniform Manifold Approximation and Projection, is usually employed to obtain low dimensional embedding that can help to understand cell-cell relationship. One possible drawback of this strategy is that the outcome is highly dependent upon genes selected for the usage of clustering. In order to fulfill this requirement, there are many methods that performed unsupervised gene selection. In this study, a tensor decomposition (TD) based unsupervised feature extraction (FE) was applied to the integration of two scRNA-seq expression profiles that measure human and mouse midbrain development. TD based unsupervised FE could not only select coincident genes between human and mouse, but also biologically reliable genes. Coincidence between two species as well as biological reliability of selected genes is increased compared with principal component analysis (PCA) based FE applied to the same data set in the previous study. Since PCA based unsupervised FE outperformed other three popular unsupervised gene selection methods, highly variable genes, bimodal genes and dpFeature, TD based unsupervised FE can do so as well. In addition to this, ten transcription factors (TFs) that might regulate selected genes and might contribute to midbrain development are identified. These ten TFs, BHLHE40, EGR1, GABPA, IRF3, PPARG, REST, RFX5, STAT3, TCF7L2, and ZBTB33, were previously reported to be related to brain functions and diseases. TD based unsupervised FE is a promising method to integrate two scRNA-seq profiles effectively.
