## Supplementary material for "Tensor decomposition-Based Unsupervised Feature Extraction Applied to Single-Cell Gene Expression Analysis": Genes selected for mouse

Abca1
Abcc9
Ablim1
Acat2
Acly
Actb
Actg1
Agrn
Ahi1
Akr1a1
Alcam
Aldh1a1
Aldoa
Anapc5
Ank3
Anxa2
Aplp1
Apod
Apoe
Apold1
App
Arf1
Arl6ip1
Atox1
Atp1a2
Atp1b1
Atp2b1
Atp5a1
Atp5b
Atp5c1
Atp5e
Atp5f1
Atp5g1
Atp5g2
Atp5g3
Atp5j
Atp5j2
Atp5l
Atp5o
Atpif1
Atrx
Atxn7l3b
B2m
Basp1
Bex4
Bsg
Btf3
C1qb
Cadm1
Cadm2
Calcr
Cald1
Calm1
Calm2
Calm3
Calr
Camta1
Canx
Cartpt
Cav1
Cbx3
Cbx5
Ccl2
Ccl3
Ccl4
Ccnb1
Ccnd2
Cct5
Cct6a
Cd34
Cd36
Cd81
Cd9
Cd93
Cdc42
Cdh2
Cdk1
Cdk4
Celf2
Celf4
Cenpf
Cfl1
Chchd2
Chgb
Chl1
Ckb
Cks2
Cldn5
Cnbp
Cntn1
Col4a1
Col4a2
Cox4i1
Cox5a
Cox6a1
Cox6b1
Cox6c
Cox7a2
Cox7a2l
Cox7b
Cox7c
Cox8a
Cpe
Crabp1
Crmp1
Csnk1e
Cst3
Ctnnb1
Ctsb
Ctsd
Ctsl
Ctss
Ctsz
Cxcl12
Cycs
Dbi
Dcx
Ddc
Ddx17
Ddx5
Dnaja1
Dner
Dpysl2
Dpysl3
Dync1i2
Dynll1
Ebf3
Ednrb
Eef1a1
Eef1b2
Eef2
Egr1
Eid1
Eif1
Eif2s2
Eif4a1
Eif4a2
Eif4g2
Elavl2
Elavl3
Elavl4
En1
Enc1
Epas1
Erh
F2r
Fabp5
Fabp7
Fau
Fdft1
Fgfbp3
Fkbp1a
Fkbp3
Fn1
Fnbp1l
Fos
Fstl1
Fth1
G3bp2
Gap43
Gata3
Gchfr
Glo1
Gnai2
Gnao1
Gnas
Gnb2l1
Gng11
Gng2
Gng5
Gpc2
Gpm6a
Gpm6b
Gria2
Gstp1
H19
H2afv
H2afz
H3f3b
Hes1
Hexb
Hint1
Hmgb1
Hmgb2
Hmgb3
Hmgcr
Hmgcs1
Hmgn1
Hmgn2
Hn1
Hnrnpa0
Hnrnpa2b1
Hnrnpab
Hnrnpc
Hnrnpdl
Hnrnph1
Hnrnpk
Hnrnpu
Hs6st2
Hsbp1
Hsp90aa1
Hsp90ab1
Hsp90b1
Hspa5
Hspa8
Hspd1
Hspe1
Id2
Id3
Idh1
Igfbp5
Igfbp7
Ina
Itm2a
Itm2b
Jun
Kcnq1ot1
Kdr
Kif1a
Kif1b
Kif5b
Kif5c
Klf6
Kpna2
Lars2
Ldha
Ldhb
Lrp8
Luc7l3
Ly6e
Ly86
Maged1
Maged2
Malat1
Map1b
Map2
Marcks
Marcksl1
Matr3
Mdh1
Meg3
Meis2
Mest
Mfge8
Mfsd2a
Mgst3
Miat
Mif
Mllt11
Morf4l2
Myeov2
Myh9
Myl12a
Myl12b
Myl6
Naca
Nap1l1
Ncam1
Ncan
Ncl
Ndn
Ndufa1
Ndufa4
Ndufa5
Ndufab1
Ndufb4
Ndufb6
Ndufb8
Ndufc1
Nedd4
Nefl
Nefm
Nfib
Ngfrap1
Nme1
Nme2
Nnat
Npm1
Nr2f1
Nr2f2
Nr4a2
Nrep
Nrxn1
Nrxn3
Nsg1
Ntm
Ntn1
Nudt3
Olfm1
Onecut2
Pabpc1
Pbx1
Pcdh17
Pcdh9
Pcna
Pcp4
Pdap1
Pebp1
Peg3
Pf4
Pfn1
Pfn2
Pgrmc1
Phgdh
Plek
Ppbp
Ppia
Prdx1
Prdx2
Prom1
Prrc2c
Psmb1
Psmb5
Ptma
Ptn
Ptprb
Ptprs
Ptprz1
Ran
Rbfox2
Rbm25
Rbm3
Rbm39
Rgs2
Rgs4
Rgs5
Rnd3
Rnf152
Rnf187
Rpl11
Rpl12
Rpl13
Rpl13a
Rpl15
Rpl18
Rpl18a
Rpl22l1
Rpl23
Rpl24
Rpl3
Rpl32
Rpl35
Rpl35a
Rpl36a
Rpl36al
Rpl37
Rpl37a
Rpl38
Rpl39
Rpl4
Rpl41
Rpl5
Rpl7
Rpl8
Rpl9
Rplp0
Rplp1
Rplp2
Rps10
Rps11
Rps12
Rps13
Rps14
Rps15a
Rps16
Rps19
Rps20
Rps21
Rps23
Rps24
Rps25
Rps26
Rps27a
Rps28
Rps29
Rps3
Rps4x
Rps5
Rps6
Rps8
Rps9
Rpsa
Rsrc2
Rtn1
Rtn3
Rtn4
Runx1t1
Sat1
Scg2
Scg5
Sec61g
Sepp1
Sept7
Serbp1
Serpine2
Serpinh1
Sh3bp5
Shfm1
Slc17a6
Slc18a2
Slc1a3
Slc25a3
Slc25a4
Slc2a1
Slc38a2
Slc38a5
Slc3a2
Slc6a4
Slc6a6
Slc7a1
Slc7a11
Slc7a5
Slc8a1
Slco1c1
Slit2
Sms
Snap25
Snca
Sncg
Snhg11
Snrpe
Snrpg
Snurf
Son
Sox11
Sox4
Sparc
Sparcl1
Spon1
Spp1
Sptbn1
Srp14
Srsf3
Srsf7
Sst
Stmn1
Stmn2
Stmn3
Stmn4
Sub1
Sulf1
Sumo1
Sumo2
Syt1
Syt11
Syt4
Tagln3
Tbca
Tceb2
Tcf12
Tcf4
Tcf7l2
Tecr
Tfrc
Th
Thbs1
Tma7
Tmem130
Tmsb10
Tmsb4x
Tomm7
Top2a
Tph2
Tpi1
Tpm4
Tppp3
Tpt1
Tsc22d1
Tsix
Tspan3
Ttc3
Ttyh1
Tuba1a
Tuba1b
Tubb2a
Tubb2b
Tubb3
Tubb4b
Tyrobp
Uba52
Ubb
Ubc
Ube2c
Uchl1
Uqcr10
Uqcr11
Uqcrh
Uqcrq
Usmg5
Usp22
Vcp
Vdac3
Vim
Vtn
Wbp5
Xist
Ybx1
Ywhab
Ywhae
Ywhag
Ywhaq
Ywhaz
Zcchc12
Zcchc18
Zfhx3
Zfp36l1
Zwint
