## Supplementary material for "Tensor decomposition-Based Unsupervised Feature Extraction Applied to Single-Cell Gene Expression Analysis": Genes selected for human

A2M
ABLIM1
ACAT2
ACTB
ACTG1
AGRN
ALCAM
ALDH1A1
ALDOA
ANK3
ANXA2
ARL6IP1
ASPM
ATP1A2
ATP5A1
ATP5B
ATP5E
ATP5G2
ATP5G3
ATP5J
ATP5L
ATP5O
ATRX
B2M
BAG3
BASP1
BCAN
BEX1
BGN
BSG
BTF3
BTG1
BTG2
CALD1
CALM1
CALM2
CAMK2N1
CANX
CBX3
CBX5
CCDC3
CCDC88A
CCL3
CCL4
CCNB1
CCNI
CDH2
CDK1
CDO1
CELF4
CENPF
CFL1
CHCHD2
CHGB
CKAP2
CKB
CKS1B
CKS2
CLDN5
CLK1
CLU
COL1A2
COL4A1
COL4A2
COX4I1
COX6A1
COX6B1
COX6C
COX7A2
COX7C
COX8A
CPE
CRABP1
CRMP1
CRYAB
CSRP2
CST3
CTGF
CXCR4
CYCS
CYR61
DBI
DCX
DDC
DDX17
DDX5
DEK
DNAJA1
DNAJB1
DNAJB4
DNER
DPYSL2
DPYSL3
DUSP1
DUSP2
DUSP6
DYNC1I2
DYNLL1
EDN1
EDNRA
EDNRB
EEF1A1
EEF1B2
EEF1G
EEF2
EFNB3
EGR1
EIF1
EIF4A1
EIF4A2
EIF4G2
ELAVL2
ELAVL4
ENC1
ENO1
FABP5
FABP7
FAU
FDFT1
FGFBP3
FLT1
FN1
FOS
FOSB
FSTL1
FTH1
FXYD6
FZD3
GADD45B
GAP43
GAPDH
GNAS
GNB1
GNB2L1
GPM6A
GPM6B
GPR56
GPR98
GSTP1
GUCY1A2
H2AFZ
H3F3B
HES1
HES5
HES6
HINT1
HIST1H4C
HMGB1
HMGB2
HMGCS1
HMGN1
HMGN2
HN1
HNRNPA2B1
HNRNPC
HNRNPDL
HNRNPH1
HNRNPK
HNRNPU
HSBP1
HSP90AA1
HSP90AB1
HSPA5
HSPA8
HSPB1
HSPD1
HSPH1
ID2
ID3
ID4
IDI1
IFITM3
IGDCC3
IGFBP7
IL1B
INA
ITIH5
ITM2A
JUN
JUND
KCNQ1OT1
KIDINS220
KIF1B
KIF5B
KIF5C
KLF6
KPNA2
LDHA
LDHB
LGALS1
LMO3
LRRN3
LSAMP
LUC7L3
MAGED2
MALAT1
MAP1B
MAP2
MARCKS
MARCKSL1
MATR3
MCAM
MEG3
MEST
MIAT
MIF
MKI67
MLLT11
MORF4L1
MORF4L2
MYL12A
MYL12B
MYL6
NAP1L1
NCAM1
NCAN
NDUFA4
NEFL
NEFM
NES
NFIA
NFIB
NFKBIA
NGFRAP1
NNAT
NOTCH3
NPM1
NR2F1
NR2F2
NR4A1
NR4A2
NREP
NTM
NTN1
NTRK2
NUCKS1
NUSAP1
OST4
PABPC1
PBX1
PCBP4
PCDH18
PDGFRB
PEG10
PEG3
PF4
PFDN5
PFN1
PFN2
PGM2L1
PKM
PLK2
PLP1
PLXDC1
PMP2
PODXL
POMP
PPAP2B
PPIA
PPIB
PRDX1
PRDX2
PRKAR1A
PSAP
PSMB1
PSMB5
PTGES3
PTMA
PTN
PTPRZ1
PTTG1
RAD21
RAN
RBFOX2
RBM25
RBMX
RGS1
RGS16
RGS2
RGS5
RHOA
RHOB
RND3
RPL10
RPL10A
RPL11
RPL12
RPL13
RPL15
RPL18
RPL18A
RPL19
RPL22
RPL23
RPL23A
RPL24
RPL26
RPL27A
RPL28
RPL29
RPL3
RPL30
RPL31
RPL32
RPL35
RPL35A
RPL36
RPL37
RPL37A
RPL38
RPL39
RPL4
RPL41
RPL5
RPL6
RPL7
RPL7A
RPL8
RPL9
RPLP0
RPLP1
RPLP2
RPS11
RPS12
RPS13
RPS14
RPS15A
RPS16
RPS19
RPS2
RPS20
RPS21
RPS23
RPS24
RPS25
RPS27
RPS27A
RPS27L
RPS28
RPS29
RPS3
RPS4X
RPS5
RPS6
RPS8
RPS9
RPSA
RSRC2
RTN1
RTN3
RTN4
RUNX1T1
S100A11
S100A4
S100B
SAT1
SCG2
SCN3A
SCRG1
SEC61G
SEMA5A
SEPT7
SEPW1
SERINC1
SERPINE2
SERPINH1
SET
SGK1
SHFM1
SIPA1L2
SLC1A3
SLC2A1
SLC2A3
SLC38A2
SLC7A1
SLC7A5
SLIT1
SLIT2
SMC4
SMOC1
SNRPE
SOD1
SON
SOX11
SOX2
SOX4
SOX9
SPARC
SPARCL1
SPON1
SPON2
SPP1
SRP14
SRP9
SRSF3
SRSF7
SST
STMN1
STMN2
SUB1
SULF1
SULF2
SUMO2
SYT1
SYT4
TCEB2
TCF4
TFPI
TFRC
TIMP2
TIMP3
TMA7
TMBIM6
TMSB10
TMSB15A
TMSB4X
TOP2A
TPI1
TPT1
TRA2B
TSC22D1
TSC22D3
TSPAN3
TTC3
TTYH1
TUBA1A
TUBA1B
TUBA1C
TUBB2A
TUBB2B
TUBB3
TUBB4B
UBB
UBC
UBE2C
UBE2S
UBL5
UCHL1
UQCRH
USMG5
USP22
VIM
WBP5
WSB1
XIST
XRCC5
YBX1
YWHAE
YWHAG
YWHAQ
YWHAZ
ZBTB20
ZFAND2A
ZFHX3
ZFHX4
ZFP36L1
